# Spatial gene expression maps in vertebrate limbs display conserved and regenerative species-specific features within connective tissue

**DOI:** 10.64898/2025.12.15.694399

**Authors:** Conor L. McMann, Chanyoung Park, Jennifer K. Cloutier, Peter W. Reddien

## Abstract

Regeneration is widespread but sparsely distributed throughout the animal kingdom. Identifying factors that differentiate regenerative and non-regenerative organisms could enable approaches for improving regenerative outcomes in non-regenerative species. Constitutive adult positional information can be required for regeneration, but has been poorly characterized across animals. Here, we generated positional gene expression atlases for the limbs of one regenerative (axolotl) and one non-regenerative (mouse) vertebrate. Regional gene expression signatures in both species are highly overlapping and mirror multiple developmental positional information patterns, particularly along the primary limb axis. These expression signatures are largely harbored in connective tissue, including diverse fibroblast types, in both organisms. We also identified species-specific regional expression patterns, including for *Proxima*, a novel gene encoding a secreted factor with strong positional expression in axolotl. Positional gene expression similar to developmental patterns also exists between forelimbs and hindlimbs and along anterior-posterior and dorsal-ventral limb axes, although some of these regional expression signatures are stronger in axolotl than in mouse. This work establishes regional atlases of adult vertebrate limbs and suggests that the connective tissue of regenerative and non-regenerative vertebrate limbs share a conserved signature of positional memory, with some signatures more apparent in the regenerative species.
