## Supplementary Data 11 for "Spatial gene expression maps in vertebrate limbs display conserved and regenerative species-specific features within connective tissue"

### Sheet: Axolotl - Top Unannotated
Supplementary Data 11. Characterization of top differentially expressed unannotated axolotl genes along the PD axis.												DeepLOC Localization
				10X Data - %+ by position
Bulk Rank	10X Rank	Bulk Entry	10X Entry	%+ Prox	%+ Med	%+ Dist	%+Prox - %+Dist	BLASTN	BLASTP	BLASTX	Interpro Domain(s)	Cytoplasm	Nucleus	Extracellular	Cell membrane	Mitochondrion	Plastid	ER	Lysosome	Golgi	Peroxisome
9	2	LOC112113698 [nr]|AMEX60DD201052276.2 (Proxima)	AMEX60DD052276	49.9725	33.449	10.1395	39.833	NA	Unchar/Hypoth	Unchar/Hypoth	NA	0.2442	0.1197	0.9053	0.2506	0.1345	0.0061	0.2994	0.2178	0.3154	0.0016
63	176	LOC100489067 [nr]|AMEX60DD201031310.2	AMEX60DD031310	10.7202	4.859	1.67442	9.04576	NA	Unchar/Hypoth	Unchar/Hypoth	Heme-binding	0.1949	0.0733	0.813	0.1867	0.0622	0.002	0.2876	0.3468	0.5641	0.0042
375	109	AMEX60DD201021955.2	AMEX60DD021955	0	0	5.02326	-5.02326	NA/lncRNA	NA*	Unchar/Hypoth/NYNRIN	NA*	-	-	-	-	-	-	-	-	-	-
415	189	PARPI_0006817 [nr]|AMEX60DD201029147.2	AMEX60DD029147	18.8015	14.9675	5.76744	13.0341	Unchar/Hypoth	Unchar/Hypoth	RT Domain	0.5053	0.5936	0.1592	0.0697	0.2066	0.0474	0.2046	0.051	0.0737	0.1156
Genes for comparison
NA	4	Meis1	AMEX60DD035598	18.5816	3.73102	0	18.5816
98	12	Hoxa13	AMEX60DD021953	0	0.911063	15.3488	-15.3488
398	128	Tbx15	AMEX60DD046850	49.5327	41.1714	27.2558	22.2769
130	816	Grem1	AMEX60DD012132	4.61792	6.68113	2	2.61792
		%+ = percent CT cells with expression >0.5 in specified sample
		* = annotated as noncoding, no amino acid sequence available

### Sheet: Phylogeny - Proxima Orthologs
Family	Proxima Present?	Best Species	Gene Bank	Mutual Best Blast Hit?	Sequence ID	E-value	Max score
Cnidarians	X	Porites evermanni (brown lobe coral)	CAH3189927.1		unnamed protein product	4e-06	50.1
Arthropods	X	Oedothorax gibbosus (dwarf spider)	KAG8199879.1		hypothetical protein	0.23	40.4
Annelids	X	Capitella teleta	ELU09690.1		hypothetical protein	2e-08	56.2
Hemichordates	X	Saccoglossus kowalevskii (acorn worm)	XP_006816608.1		sushi, von Willebrand factor type A, EGF and pentraxin domain-containing protein 1-like	0.002	40
Echinoderms	X	Holothuria leucospilota (black sea cucumber)	KAJ8027755.1		Fibropellin-1	0.016	40
Cephalochordata	X	Branchiostoma lanceolatum (European lancelet)	CAH1241807.1		SVEP1	0.039	36.6
Tunicates	X	Clavelina lepadiformis (light bulb sea squirt)	CAK8696981.1	NO^	Unnamed protein product	3e-09	58.5
jawless fish	✔	Petromyzon marinus (sea lamprey)	XP_032824935.1	YES	Uncharacterized protein	4e-34	121
ray-finned fish	✔	Polyodon spathula (American paddlefish)	XP_041117448.1	YES	Uncharacterized protein	7e-62	199
lungfish	✔	Protopterus annectens (West African lungfish)	XP_043912809.1	YES	Uncharacterized protein	8e-44	147
frogs	✔	Ascaphus truei (Coastal tailed frog)	MEE6488699.1	YES*	Hypothetical protein	4e-68	213
salamanders	✔	Pleurodeles waltl (Iberian ribbed newt)	XP_069098573.1	YES	Uncharacterized protein	2e-91	271
snakes + lizards	X	No hits	NA	NA	NA	NA	NA
turtles	✔	Malaclemys terrapin pileata (Mississippi Diamond Back Terrapin)	XP_053890484.1	YES	Uncharacterized protein	4e-72	222
crocodilians	✔	Gavialis gangeticus (Gharial)	XP_019357853.1	YES	Uncharacterized protein (predicted)	1e-59	187
birds	✔	Bubo scandiacus (snowy owl)	CAN0165705.1	YES	Unnamed protein product	9e-57	190
marsupials	X	No hits	NA	NA	NA	NA	NA
monotremes	X	Tachyglossus aculeatus (Short-beaked echidna)	XP_038621449.1	NO	Sushi domain-containing protein 6	0.37	32.3
Sloths	X	No hits	NA	NA	NA	NA	NA
elephants	X	No hits	NA	NA	NA	NA	NA
carnivora	X	No hits	NA	NA	NA	NA	NA
rodents	X	No hits	NA	NA	NA	NA	NA
primates	X	No hits	NA	NA	NA	NA	NA
^fibronectin slightly better, proxima second best
✔ = E-value < 1e-20, mutual best BLAST hit
