## Supplementary Data 14 for "Spatial gene expression maps in vertebrate limbs display conserved and regenerative species-specific features within connective tissue"

### Sheet: Fore versus Hind
Supplementary Data 14. Characterization of top differentially expressed unannotated axolotl genes along other major limb axes.
Rank	gene_id	avg_log2FC	p_val_adj	%+ Hind	%+ Fore	%+Hind-%+Fore	gene_name	BLASTP	Interpro Domain(s)	DeepLOC Localization
5	AMEX60DDU001000930	9.72141	2.06276e-88	21.4751	0	21.4751	AMEX60DDU001000930	(n) RPS29 [Am - predicted]	NA	NA
14	AMEX60DD014726	1.47174	6.22935e-67	45.7701	35.7587	10.0114	N/A	Mcl1	Bcl-2 related domain	Mitochondria
35	AMEX60DD027994	1.82748	2.41746e-44	82.6898	87.9326	-5.24276	AMEX60DD027994	Uncharacterized/hypothetical protein	Cd59/snake toxin domain	Secreted
38	AMEX60DDU001020278	-0.795103	2.3393e-43	40.3905	66.1934	-25.803	AMEX60DDU001020278	(n) RPS29 [Am - predicted]	NA	NA
45	AMEX60DD001052	-6.24606	1.9822e-38	0.0867679	6.65484	-6.56807	AMEX60DD001052	(n) lncRNA/zinc finger	NA	NA
48	AMEX60DD054628	7.40021	1.42748e-37	8.02603	0	8.02603	AMEX60DD054628	(n) lncRNA/uncharacterized	NA	NA
53	AMEX60DD005368	1.00167	1.07553e-35	51.974	38.1544	13.8196	AMEX60DD005368	ATPase inhibitor, mitochondrial	ATPase inhibitor, mitochondrial	Mitochondria
57	AMEX60DD055143	1.38422	3.3505e-35	25.0759	13.7533	11.3226	AMEX60DD055143	(n) ax lncRNA	NA	NA
58	AMEX60DDU001025755	-0.616644	3.94396e-35	49.7614	73.2032	-23.4418	AMEX60DDU001025755	(n) ax lncRNA	NA	NA
85	AMEX60DD014114	7.85821	1.13812e-29	8.24295	0	8.24295	AMEX60DD014114	(n) ax lncRNA	NA	NA
93	AMEX60DD000806	-0.714947	1.13098e-28	30.2386	51.4641	-21.2255	AMEX60DD000806	hypothetical proteins - a bunch	panther PTHR33626	Nucleus (low - 0.44)
103	AMEX60DD022712	4.05967	5.54216e-27	10.4555	1.06477	9.39076	LOC115635630 [nr]	hypothet prot / DGKE / ST6GALNAC1	SGNH hydrolase	Cyto/nucleus (low - 0.5 ish)
112	AMEX60DD003964	-1.55194	1.70197e-25	8.15618	22.3602	-14.2041	LOC106702273 [nr]	hypoth/uncharacterized prot / ERVPABLB-1	None	Secreted
115	AMEX60DD054631	6.88238	3.23831e-25	6.33406	0	6.33406	AMEX60DD054631	(n) Tbx4	NA	NA
Genes for comparison
1	AMEX60DD001050	-6.60345	0	2.81996	85.7143	-82.8943	TBX5	Criteria for inclusion:	log2FC > 0 = hindlimb bias
2	AMEX60DD054629	9.51536	1.03387e-285	52.7115	0.0887311	52.6228	TBX4	(1) Top 100 padj, any values
4	AMEX60DD028957	7.57431	7.39954e-105	22.1692	0.0887311	22.0805	PITX1	(2) Top 200 padj, abs(log2FC)>1.5
								%+Fore and Hind is medial only
								%+ = percent CT cells with expression >0.5 in specified sample
								(n) = gene annotated as non-coding, BLASTN used instead

### Sheet: Dorsal versus Ventral
Rank	gene_id	avg_log2FC	p_val_adj	%+ Dors	%+ Vent	%+Dors - %+Vent	gene_name	Blastp	Interpro Domain(s)	DeepLOC Localization
3	AMEX60DD028132	2.14907	1.26268e-30	29.4574	11.5724	17.8849	LOC112544609 [nr]	GTPase, very large interferon inducible 1-like	Apoptosis Repressor CARD Domain-Containing	cytoplasm
7	AMEX60DD014997	-8.35229	2.91306e-24	0	9.09894	-9.09894	AMEX60DD014997	S100-A6-like	S100 Ca2+ binding	cytoplasm
9	AMEX60DD026694	1.68159	1.18043e-23	28.062	14.576	13.486	LOC102568417 [nr]	CLEC2 member (B/D/H/etc)	C-type lectin domain	cell membrane
18	AMEX60DD031385	1.22982	1.84333e-17	24.6512	9.98233	14.6688	AMEX60DD031385	RNF213 [Am - predicted]	IDR	nucleus / cytoplasm
36	AMEX60DD005586	1.73775	6.63585e-15	15.0388	7.24382	7.79494	AMEX60DD005586	IFI27	IFI6/IFI27-like (IPR009311)	secreted
47	AMEX60DD017567	-6.62323	4.21137e-14	0	5.38869	-5.38869	EOD39_21475 [nr]	Hypothetical protein / C3 complement-like	NA	secreted (low 0.63) / cyto (low 0.53)
58	AMEX60DD019979	-1.17858	2.15411e-13	3.41085	6.00707	-2.59621	LOC106033057 [nr]	MucinA/Muscin-2-like	IDR	lysosome/cell membrane/golgi
68	AMEX60DD029543	-0.559156	1.0585e-12	12.093	15.8127	-3.7197	AMEX60DD029543	Proline rich protein 13	PANTHER: PTHR36287 + IDR (proline rich 13)	nucleus/cytoplasm
77	AMEX60DD000923	1.63247	1.10917e-11	23.4109	11.3074	12.1034	LOC115073459 [nr]	Uncharacterized protein (maybe receptor/RT)	RT-domain containing	nucelus/cyto (low both)
83	AMEX60DD028346	-0.562332	2.59979e-11	19.5349	21.2014	-1.66653	LOC111946461 [nr]	insulin-like growth factor-binding protein 3 receptor	TM248/219-like domains	Cell membrane/lyosome/vacuoule
90	AMEX60DD016799	1.3539	6.93952e-11	10.3876	4.947	5.4406	AMEX60DD016799	4'-phosphopantetheine phosphatase [Am - predicted]	Reverse transcriptase domain	nucleus/cytoplasm
98	AMEX60DD042578	2.7292	1.44716e-10	10.8527	2.12014	8.73257	AMEX60DD042578	(n) NA	NA	NA
117	AMEX60DD053730	1.68824	5.78752e-10	12.4031	3.97526	8.42784	LOC115074560 [nr]	hypoth/unchar prot / GCRV-induced gene 2o	gig2-like viral response domain	cyto (low - 0.49)
128	AMEX60DD029387	1.60855	1.32896e-09	18.1395	7.86219	10.2773	AMEX60DD029387	annotated as tchh-like (epi structural) / newt apol3	ApoL	cyto (low - 0.50)
138	AMEX60DD010632	1.62922	3.86688e-09	8.21705	1.32509	6.89197	AMEX60DD010632	Vmn2r1 (not great e-val)	Nothing (IDR)	nucleus (low - 0.58)
191	AMEX60DDU001031505	1.61465	8.08533e-08	11.938	4.68198	7.25601	LOC100538538 [nr]	Creatine kinase, U-type, mitochondrial	Arg/creatine kinase	cyto (mito 0.44)
Gene for comparison
2	AMEX60DDU001005588	1.90957	5.87455e-69	65.7364	25.265	40.4714	LMX1B	Criteria for inclusion:	log2FC >0 = dorsal bias
								(1) Top 100 padj, any values
								(2) Top 200 padj, abs(log2FC)>1.5
								%+ = percent CT cells with expression >0.5 in specified sample
								(n) = gene annotated as non-coding, BLASTN used instead

### Sheet: Anterior versus Posterior
Rank	gene_id	avg_log2FC	p_val_adj	%+ Ant	%+ Post	%+Ant - %+Post	gene_name	Blastp	Interpro Domain(s)	DeepLOC Localization
2	AMEX60DD020570	1.58598	1.60001e-71	64.1531	54.1171	10.0359	LOC102946426 [nr]	cathelicidin-related peptide	Cathelicidin-like	Secreted
39	AMEX60DD017849	0.777565	4.57112e-29	13.0557	15.4117	-2.356	AMEX60DD017849	(n) Metallothionein/Zinc finger/TGFB2/lncRNA	NA	NA
53	AMEX60DD050938	1.36116	3.44061e-27	31.8514	20.6077	11.2438	DR999_PMT17066 [nr]	Lipocalin-like	Lipocalin	Secreted
61	AMEX60DD002782	-0.557557	4.79052e-26	16.1508	31.0876	-14.9368	LOC102696460 [nr]	TFPI-like/col6-like	TFPI-like/Kunitz-type serine protease inhibitor domain	Secreted
64	AMEX60DD053991	0.550177	1.5774e-25	68.5988	70.2334	-1.63462	LOC115481896 [nr]	SYNDIG1L or TRARG1 or uncharacterized	Dispanin/Cd225 domain	Cell Membrane
72	AMEX60DD019770	2.02753	3.58857e-24	8.89139	3.21444	5.67695	LOC115099908 [nr]	VDHAP-like	Endocannabinoid-regulating amidase (IPR052096)	Cytoplasm
73	AMEX60DD000228	-0.64996	3.72706e-24	17.1638	31.572	-14.4082	AMEX60DD000228	(n) ax uncharacterized lncRNA	NA	NA
76	AMEX60DD051157	-0.534763	3.95917e-24	12.9994	23.4258	-10.4264	LOC115482563 [nr]	6PGD or KIF1Bβ	6PGDH domain	Cytoplasm
78	AMEX60DD038006	0.59063	6.21426e-24	9.34159	10.6561	-1.31451	LOC115084722 [nr]	uncharacterized/NFAT5	Zinc finger (RNA binding and/or classic) + IDR	nucleus
82	AMEX60DD003565	-0.647438	5.77522e-23	11.4237	23.0295	-11.6058	AMEX60DD003565	(n) ADAMTSL3 [Am - predicted]	NA	NA
86	AMEX60DD047463	-0.784231	1.14548e-22	18.6832	33.2453	-14.5621	AMEX60DD047463	No hits	IDR	nucleus (low 0.52)
99	AMEX60DD022415	-0.55057	5.9725e-21	38.4918	55.1739	-16.6821	AMEX60DD022415	(n) PLXDC2 [Am - predicted]	NA	NA
100	AMEX60DD024526	1.46598	6.89209e-21	19.6398	8.45443	11.1854	AMEX60DD024526	(n) CYP2F2-like [Am - predicted]	NA	NA
110	AMEX60DD029501	3.33199	2.44449e-20	2.13844	0.0440335	2.0944	LOC108784099 [nr]	ZFP180-like [Am] / HARBI1 nuclease	None	nucleus
Genes for comparison
296	AMEX60DD005188	1.00585	2.06649e-11	22.735	15.1035	7.63147	ALX4	Criteria for inclusion:	log2FC > 0 = anterior bias
98	AMEX60DD007691	5.19896	4.53376e-21	2.53236	0.0440335	2.48832	ALX1	(1) Top 100 padj, any values
5	AMEX60DD018728	3.30413	1.70327e-55	11.9302	1.321	10.6092	LHX9	(2) Top 200 padj, abs(log2FC)>1.5
184	AMEX60DD050555	2.07433	9.64664e-16	4.55824	1.40907	3.14917	LHX2
58	AMEX60DD045298	-2.45944	1.88309e-26	0.844119	5.59225	-4.74813	HAND2	%+ = percent CT cells with expression >0.5 in specified sample
								(n) = gene annotated as non-coding, BLASTN used instead
