## Supplementary Data 15 for "Spatial gene expression maps in vertebrate limbs display conserved and regenerative species-specific features within connective tissue"

### Sheet: Model_GeneEvidence
Supplementary Data 15. Evidence for gene expression patterns shown in model figure.
		Axolotl					Mouse							Key		Grading Criteria
	Gene	Bulk?	10X?	MERFISH?	Tissue Expressed	Grade	Bulk?	10X?	MERFISH?	Visium?	Tissue Expressed	Grade		Bold gene name = in model		Grade	Notes
FvH	Tbx4	NA	✓	✓	CT	A+	NA	X	X	X	X	None		* = expression pattern in epidermis		A+	A + totally standout result and/or development relevance
	Tbx5	NA	✓	✓	CT	A+	NA	✓	✓	✓	CT	A		^ = expression pattern in epidermis and CT		A	Strong 10X, Bulk, and some tissue stain
	Pitx1	NA	✓	X	~CT	C	NA	✓	X	X	CT	C		some conflict between assays in expression pattern direction		B	Strong in 2 of <10X, Bulk, MERFISH, Visium HD>
	Hoxc10	NA	✓	✓~	SM + CT	B	NA	✓	✓~	~	~CT	B		data available at digilimb.mit.edu		C	Compelling 10X or MERFISH only
	Hoxa7	NA	NA	NA	NA	None	NA	NA	✓	✓	Epi	B		data not shown
	Hoxa9	NA	NA	X	NA	None	NA	NA	✓	✓	Epi + CT	B
	Hoxc8	NA	X	X~	SM + CT	C	NA	✓	X~	X	CT+Epi	C		✓ = pattern present in this assay		D	Bulk result only or less compelling 10X result only
	Hoxc9	NA	X	X~	Sat+CT	None	NA	✓	~	X	CT+Sat	C		X = pattern present in this assay		None	No positional bias detected in this species
	Hoxc11	NA	X	~	Sat+CT	None	NA	✓	~^	X	~CT	C		~ = weak evidence for pattern in this assay		"+/-"	Modifier for high/low expression
	----------------
PvD	Hoxc4	X	✓^	X	Epi + Sat + CT	C	✓	✓	X~	X	CT	B		Gene Categories		For inclusion
	Hoxc6	✓	✓^	X	Epi+Sat+CT	B	X	✓	X~	X	~CT	C		Hox Gene		C or better	Canonical limb developmental patterning factor along the axis
	Hoxc10	X	✓	X~	SM + CT	C	✓	✓^	X	X	~CT	B*		Other TF		B or better	Other developmental patterning factors
	Hoxb2	X	X	NA	NA	None	✓	✓^	X	X	~Epi	B-		Signaling Factor		A or better	Other factors
	Hoxb3	X	X	NA	NA	None	✓	✓^	X~	X	~Epi	B-		Other
	Hoxb4	X	X	NA	NA	None	✓	✓*	X~	X	Endo+Epi	B-
	Hoxc8	X	X	X	NA	None	✓	✓^	✓	X	CT+Epi	A		CT = Connective Tissue
	Hoxd8	X	X	NA	NA	None	✓	✓	✓	X~	Endo+CT	A		Epi = Epidermis
	Hoxd11	✓	✓	X~	CT	B	✓	✓	X	X	CT	B		Endo = Endothelium
	Hoxc11	✓	X	~	Sat+CT	D-	✓	✓*	✓*	X	CT+Epi	A		SM = Smooth Muscle
	Hoxc12	✓	X	X	CT	D	✓	✓*	✓*	~*	Epi	A		Sat = Satellite Cells
	Hoxa13	✓	✓	✓	CT+Sat	A+	✓	✓	✓	✓~	CT+SM	A+		Melano = Melanocytes
	Hoxd13	✓	✓	✓	CT	A+	✓	✓	✓	~	CT	A+		Schwann = Schwann Cells
	Hoxa9	X	X	X	NA	None	✓	✓*	✓*	✓*	Epi	A
	Hoxa11	X	X	X~	NA	None	✓	✓	✓	~	CT+SM	A
	Hoxc13	✓	✓*	✓*	Epi	A	X	X	NA	X	NA	None		Note that Tbx4 did appear to be hindlimb-expressed in regenerating mouse digit tips (see Figure 9)
	Meis1	X	✓	X	~Epi	C	X	✓	X	X	CT+Epi	C
	Meis2	X	✓	X	~Epi	C	X	✓	X	X	~CT	C
	Tbx15	✓	✓	~	Sat+CT	A	✓	✓	✓~	X	CT+SM	A
	Sp8	✓	✓*	✓~*	Epi	A	✓	✓*	✓*	✓	Epi	A
	Sp9	X	X	NA	NA	None	✓	✓*	✓*	X	Epi+CT	A
	Tbx4	X	✓	~	CT	C	✓	✓	X~	X	?	B-
	Lhx9	✓	✓	X~	CT	B	X	X	X	X	NA	None
	Alx4	✓	✓	X	CT	B	✓	X	X~	X	SM+CT	D
	Grem1	✓	✓	✓	CT	A	✓	✓	X	✓	CT	A
	Sfrp2	✓	✓	X	CT+Sat	B	✓	✓	✓~	~	CT	A
	Tgfbr2	✓	✓	✓	CT	A	✓	X	X~	✓	Lots (CT)	B
	Ntn1	✓	✓	✓	~CT	A+	✓	X	NA	X	Sat+CT	D
	Chrdl1	✓	✓	✓	CT	A	✓	X	~	X~	Schwn+CT	D
	Chrd	✓	✓	NA	Sat+CT	B	✓	X	NA	X	CT	D
	Adamts2	X	X	NA	CT+Sat	None	✓	✓	NA	✓	CT	A
	Htra1	X	✓	NA	CT + Epi	C-	✓	X	NA	✓	Schwann + CT	B
	Tll2	X	✓	✓	CT+Sat	B	X	X	NA	X	Melano + Schwann	None
	Pianp	✓	✓	✓	CT	A	✓	X	NA	X	CT+Melano	D
	Cpz	X	X	NA	CT	None	✓	✓	NA	✓	CT	A
	Ereg	X	X	NA	Epi	None	✓	X~	NA	✓	CT+Epi	B
	Rbp2	X	X	NA	CT - low	None	✓	X	NA	✓	Epi	B
	Igfbp2	X	X	NA	Endo+epi	None	✓	X	NA	✓	CT+Epi	A
	Trps1	X	✓	NA	Lots	D	✓	✓^	NA	✓	Lots	A
	Hpse2	X	✓	✓~	CT	B	✓	✓	NA	✓	CT	A
	Rpb7	X	X	NA	Epi	None	✓	✓*	NA	✓	Endo	A
	Tig1	✓	X	X	Sat + CT	D	X	X	NA	X	NA	None
	Proxima	✓	✓	✓	CT	A	NA	NA	NA	NA	NA	None
	----------------
DvV	Lmx1b	NA	✓	✓	CT + Epi	B	X	X	X	X	CT	None
	En1	NA	X	✓*	Epi	C	✓	✓	✓*	✓*	SM+CT	B-
	Bmp7	NA	X	X	Lots	None	X	?	✓	✓*	Epi + CT	B
	----------------
AvP	Alx1	NA	✓	✓	CT	B	X	X	X	X	Melano	None
	Alx4	NA	✓	X	CT	C	X	X	X	X	SM+CT	None
	Lhx2	NA	✓	✓	CT	B	X	X	NA	X~	Epi	None
	Lxh9	NA	✓	✓	CT	B	X	X	X	X	SM	None
	Hand2	NA	✓	✓	CT	B	X	X	X	X	CT	None
	Hoxd11	NA	✓	✓	CT	B	X	X	X	X	CT	None
	Hoxd13	NA	✓	✓	CT	B	X	✓	~	X	CT	C-
	Grem1	NA	X	✓	CT	C	X	X	X	X	CT	None

### Sheet: NewGenomeComparison_ModelGenes
Comparison of axolotl model gene expression patterns when mapped to genome used in this work (AmbMex60DD - GCA_002915635.3) versus another recent assembly (UKY_AmexF1_1 - GCF_040938575.1)
Fore versus Hind
	Genome Used (AmbMex60DD - GCA_002915635.3)						New Genome (UKY_AmexF1_1 - GCF_040938575.1)
Gene	Gene ID	log2FC	padj	Enrichment	Tissue		Gene ID	log2FC	padj	Enrichment	Tissue
Tbx5	AMEX60DD001050	6.60345	0	Fore	CT		138492203	6.49189	0	Fore	CT
Tbx4	AMEX60DD054629	9.51536	1.03387e-285	Hind	CT		138488245	9.94036	0	Hind	CT
Pitx1	AMEX60DD028957	7.57431	7.39954e-105	Hind	CT		138581330	7.39554	1.48784e-103	Hind	CT
Hoxc10	AMEX60DD029496	6.26462	8.28352e-50	Hind	CT		138582191	6.68626	1.1037e-27	Hind	CT
Proximal-Distal
	Genome Used (AmbMex60DD - GCA_002915635.3)						New Genome (UKY_AmexF1_1 - GCF_040938575.1)
Gene	Gene ID	log2FC	padj	Enrichment	Tissue		Gene ID	log2FC	padj	Enrichment	Tissue
Hoxc4	AMEX60DD029499	4.9622	1.46132e-239	Proximal	CT		138582188	3.58577	9.80458e-10	Proximal	CT
Proxima	AMEX60DD052276	3.28797	1.06081e-201	Proximal	CT		138472731	3.24731	9.41889e-206	Proximal	CT
Meis1	AMEX60DD035598	9.45808	1.42731e-147	Proximal	CT		138467864	4.24862	1.73993e-117	Proximal	CT
Hoxd13	AMEX60DD055612	5.75294	5.72619e-146	Distal	CT		138488814	5.82085	8.61892e-144	Distal	CT
Meis2	AMEX60DD012146	6.7373	1.60371e-140	Proximal	CT		138527420	4.16111	4.38468e-116	Proximal	CT
Hoxa13	AMEX60DD021953	9.03339	5.49234e-129	Distal	CT		138569852	8.71339	5.25382e-129	Distal	CT
Ntn1	AMEX60DD030673	2.48368	1.81033e-91	Proximal	CT		138582878	2.47713	8.09353e-66	Proximal	CT
Hpse2	AMEX60DD052797	2.21069	2.77095e-91	Distal	CT		138473051	2.20925	1.02297e-165	Distal	CT
Hoxc6	AMEX60DD029497	4.37013	3.72765e-58	Proximal	CT		138582189	4.34145	3.27917e-231	Proximal	CT
Alx4	AMEX60DD005188	1.67468	9.99337e-57	Proximal	CT		138503518	1.71042	5.00102e-57	Proximal	CT
Chrdl1	AMEX60DD037123	2.52538	2.698e-47	Proximal	CT		138480843	2.60718	5.32816e-53	Proximal	CT
Hoxc10	AMEX60DD029496	2.11411	5.59876e-45	Proximal	CT		138582191	1.79992	8.16038e-14	Proximal	CT
Tgfbr2*	AMEX60DD056061	1.35242	1.66654e-43	Proximal	CT		138489072	1.41274	2.58179e-51	Proximal	CT
Tbx15	AMEX60DD046850	1.07069	1.29377e-42	Proximal	CT		138525675	1.07288	3.24538e-43	Proximal	CT
Lhx9	AMEX60DD018728	2.14145	2.15508e-40	Distal	CT		138538133	2.21616	3.021e-40	Distal	CT
Chrd	AMEX60DD001527	1.64196	5.30499e-35	Proximal	CT		138491922	1.65168	8.87329e-36	Proximal	CT
Hoxd11	AMEX60DD055611	3.06338	1.06004e-34	Distal	CT		138488810	2.27757	1.97527e-12	Medial	CT
Sfrp2	AMEX60DD045083	1.1718	1.84748e-26	Medial	CT		138516290	1.09003	2.26193e-29	Medial	CT
Pianp	AMEX60DD026841	2.29367	1.49357e-18	Proximal	CT		138580267	2.34337	9.93377e-19	Proximal	CT
Grem1	AMEX60DD012132	2.88986	8.25135e-12	Medial	CT		138527432	2.95554	1.21589e-12	Medial	CT
			0
Hoxc13	AMEX60DD029508	5.74292	0	Distal	Epi		138582197	5.77242	0	Distal	Epi
Sp8	AMEX60DDU001006136	0.58136	1.31321e-97	Distal	Epi		138569868	0.609825	3.07615e-78	Distal	Epi
Dorsal v Ventral
	Genome Used (AmbMex60DD - GCA_002915635.3)						New Genome (UKY_AmexF1_1 - GCF_040938575.1)
Gene	Gene ID	log2FC	padj	Enrichment	Tissue		Gene ID	log2FC	padj	Enrichment	Tissue
Lmx1b	AMEX60DDU001005588	1.90957	5.87455e-69	Dorsal	CT		138471656	1.8964	1.58549e-65	Dorsal	CT
Anterior v Posterior
	Genome Used (AmbMex60DD - GCA_002915635.3)						New Genome (UKY_AmexF1_1 - GCF_040938575.1)
Gene	Gene ID	log2FC	padj	Enrichment	Tissue		Gene ID	log2FC	padj	Enrichment	Tissue
Hoxd11	AMEX60DD055611	2.23986	6.26379e-56	Posterior	CT		138488810	1.61211	6.42003e-39	Posterior	CT
Lhx9	AMEX60DD018728	3.30413	1.70327e-55	Anterior	CT		138538133	3.39512	8.33872e-55	Anterior	CT
Hand2	AMEX60DD045298	2.45944	1.88309e-26	Posterior	CT		138516365	2.38642	1.06344e-25	Posterior	CT
Alx1	AMEX60DD007691	5.19896	4.53376e-21	Anterior	CT		138513058	5.03891	1.33778e-30	Anterior	CT
Hoxd13	AMEX60DD055612	1.41478	2.27027e-20	Posterior	CT		138488814	1.61876	1.76783e-19	Posterior	CT
Lhx2	AMEX60DD050555	2.07433	9.64664e-16	Anterior	CT		138471696	2.13521	7.15084e-17	Anterior	CT
Alx4	AMEX60DD005188	1.00585	2.06649e-11	Anterior	CT		138503518	0.979592	4.02477e-12	Anterior	CT
* AMEX60DD056061 is one of multiple gene entries annotated as Tgfbr2 (best human BLAST hit) in AmbMex60DD. This BLASTs to 138489072 in UKY_AmexF1_1, which is annotated as Tgfbr2-like.
